# TCA cycle entry point, growth variability and amino acid utilization in *Alteromonas macleodii* ATCC 27126

**DOI:** 10.64898/2026.03.04.709670

**Authors:** Waseem Bashir Valiya Kalladi, Daniel Sher

## Abstract

Amino acid catabolism is a vital metabolic process in bacteria, providing energy, carbon and potentially nitrogen as resources, and affecting global cycles of these elements. The ability of a bacterium to catabolize an amino acid is often inferred from the presence of the relevant catabolic pathways in its genome, yet the “gene=function” inference is not straightforward. Here, we use growth assays in 96 well plates on individual amino acids and their combinations to directly measure the ability of a model marine bacterium, *Alteromonas macleodii* ATCC 27126, to utilize these resources for growth. With the exception of aspartate and glutamate, which did not support growth in any of our experiments, ATCC 27126 grew on all other amino acids. However, the probability of growth, together with growth yield and rate, differed depending on the entry point of the catabolic pathway to central carbon metabolism, with robust growth occurring only on amino acids catabolized into pyruvate or acetyl CoA. Growth on combinations of two amino acids revealed reproducible patterns, the clearest being inhibition of growth on other amino acids by asparagine, aspartate and their degradation product, oxaloacetate. Finally, growth was different in test tubes compared with 96 well plates. Our results reveal hidden complexity in amino acid utilization and suggest a “TCA-centric” viewpoint for amino acid utilization, perhaps reflecting the high metabolic flexibility of pyruvate and specific regulatory aspects of the TCA cycle in *Alteromonas*.
