## Supplementary Data for "TCA cycle entry point, growth variability and amino acid utilization in *Alteromonas macleodii* ATCC 27126"

### Sheet: Media Composition
Category	Test Compound	Emprical Formula	Working Concentration per Litre	Unit		ProMM	Carbon Free	L-Alanine	L-Arginine hydrochloride	L-Asparagine	L-Aspartic acid	L-Cysteine	L-Glutamine	L-Glutamic acid	Glycine	L-Histidine hydrochloride	L-Isoleucine	L-Leucine	L-Lysine hydrochloride	L-Methionine	L-Phenylalanine	L-Proline	L-Serine	L-Threonine	L-Tryptophan	L-Tyrosine	L-Valine	EPC		Pyruvate	AcetylCoA	Oxaloacetate
Amino Acid Carbon Source	L-Alanine	C3H7NO2	1	mM				✓
Amino Acid Carbon Source	L-Arginine hydrochloride	C6H14N4O2	1	mM					✓
Amino Acid Carbon Source	L-Asparagine	C4H8N2O3	1	mM						✓
Amino Acid Carbon Source	L-Aspartic acid	C4H7NO4	1	mM							✓
Amino Acid Carbon Source	L-Cysteine	C3H7NO2S	1	mM								✓
Amino Acid Carbon Source	L-Glutamine	C5H10N2O3	1	mM									✓
Amino Acid Carbon Source	L-Glutamic acid	C5H9NO4	1	mM										✓
Amino Acid Carbon Source	Glycine	C2H5NO2	1	mM											✓
Amino Acid Carbon Source	L-Histidine	C6H9N3O2	1	mM												✓
Amino Acid Carbon Source	L-Isoleucine	C6H13NO2	1	mM													✓
Amino Acid Carbon Source	L-Leucine	C6H13NO2	1	mM														✓
Amino Acid Carbon Source	L-Lysine	C6H14N2O2	1	mM															✓
Amino Acid Carbon Source	L-Methionine	C5H11NO2S	1	mM																✓
Amino Acid Carbon Source	L-Phenylalanine	C9H11NO2	1	mM																	✓
Amino Acid Carbon Source	L-Proline	C5H9NO2	1	mM																		✓
Amino Acid Carbon Source	L-Serine	C3H7NO3	1	mM																			✓
Amino Acid Carbon Source	L-Threonine	C4H9NO3	1	mM																				✓
Amino Acid Carbon Source	L-Tryptophan	C11H12N2O2	1	mM																					✓
Amino Acid Carbon Source	L-Tyrosine	C9H11NO3	1	mM																						✓
Amino Acid Carbon Source	L-Valine	C5H11NO2	1	mM																							✓
Amino Acid Carbon Source	See EPC Tab	NA	1	mM																								✓
TCA Carbon	Pyruvate	C3H3NaO3	1	mM																										✓
TCA Carbon	AcetylCoA	C25H40N7O18P3S · xNa+ · yH2O	1	mM																											✓
TCA Carbon	Oxaloacetate	HOOCCH2COCOOH	1	mM																												✓
Nitrogen Source	Ammonium chloride	NH4Cl	800	µM		✓	✓	✓	✓	✓	✓	✓	✓	✓	✓	✓	✓	✓	✓	✓	✓	✓	✓	✓	✓	✓	✓			✓	✓	✓
Phosphorous Source	Disodium phosphate	NaHPo4.H2O	50	µM		✓	✓	✓	✓	✓	✓	✓	✓	✓	✓	✓	✓	✓	✓	✓	✓	✓	✓	✓	✓	✓	✓			✓	✓	✓
Default Carbon Source	Sodium lactate	C3H5NaO3	0.5	% w/v		✓
Default Carbon Source	Sodium Pyruvate	C3H3NaO3	0.5	% w/v		✓
Default Carbon Source	Sodium acetate	C2H3NaO2	0.5	% w/v		✓
Default Carbon Source	Glycerol	C3H8O3	0.5	% w/v		✓
Trace Metal Mix	See TMM Tab	Na2EDTA·2 H2O	0.585			✓	✓	✓	✓	✓	✓	✓	✓	✓	✓	✓	✓	✓	✓	✓	✓	✓	✓	✓	✓	✓	✓			✓	✓	✓
Trace Metal Mix	See TMM Tab	FeCl3·6 H2O	0.59			✓	✓	✓	✓	✓	✓	✓	✓	✓	✓	✓	✓	✓	✓	✓	✓	✓	✓	✓	✓	✓	✓			✓	✓	✓
Trace Metal Mix	See TMM Tab	ZnSO4*7H2O	0.004	µM		✓	✓	✓	✓	✓	✓	✓	✓	✓	✓	✓	✓	✓	✓	✓	✓	✓	✓	✓	✓	✓	✓			✓	✓	✓
Trace Metal Mix	See TMM Tab	CoCl2*6H2O	0.0025	µM		✓	✓	✓	✓	✓	✓	✓	✓	✓	✓	✓	✓	✓	✓	✓	✓	✓	✓	✓	✓	✓	✓			✓	✓	✓
Trace Metal Mix	See TMM Tab	MnCl2*4H2O	0.045	µM		✓	✓	✓	✓	✓	✓	✓	✓	✓	✓	✓	✓	✓	✓	✓	✓	✓	✓	✓	✓	✓	✓			✓	✓	✓
Trace Metal Mix	See TMM Tab	Na2MoO4*2H2O	0.0015	µM		✓	✓	✓	✓	✓	✓	✓	✓	✓	✓	✓	✓	✓	✓	✓	✓	✓	✓	✓	✓	✓	✓			✓	✓	✓
Trace Metal Mix	See TMM Tab	Na2SeO3	0.005	µM		✓	✓	✓	✓	✓	✓	✓	✓	✓	✓	✓	✓	✓	✓	✓	✓	✓	✓	✓	✓	✓	✓			✓	✓	✓
Trace Metal Mix	See TMM Tab	NiCl2*6H2O	0.005	µM		✓	✓	✓	✓	✓	✓	✓	✓	✓	✓	✓	✓	✓	✓	✓	✓	✓	✓	✓	✓	✓	✓			✓	✓	✓
Artificial Sea Water Base	Sodium chloride	NaCl	26.29	g		✓	✓	✓	✓	✓	✓	✓	✓	✓	✓	✓	✓	✓	✓	✓	✓	✓	✓	✓	✓	✓	✓			✓	✓	✓
Artificial Sea Water Base	Potassium chloride	KCl	0.74	g		✓	✓	✓	✓	✓	✓	✓	✓	✓	✓	✓	✓	✓	✓	✓	✓	✓	✓	✓	✓	✓	✓			✓	✓	✓
Artificial Sea Water Base	Calcium chloride	CaCl2	0.99	g		✓	✓	✓	✓	✓	✓	✓	✓	✓	✓	✓	✓	✓	✓	✓	✓	✓	✓	✓	✓	✓	✓			✓	✓	✓
Artificial Sea Water Base	Magnesium chloride hexahydrate	MgCl2·6H2O	6.09	g		✓	✓	✓	✓	✓	✓	✓	✓	✓	✓	✓	✓	✓	✓	✓	✓	✓	✓	✓	✓	✓	✓			✓	✓	✓
Artificial Sea Water Base	Magnesium sulfate heptahydrate	MgSO4·7H2O	3.94	g		✓	✓	✓	✓	✓	✓	✓	✓	✓	✓	✓	✓	✓	✓	✓	✓	✓	✓	✓	✓	✓	✓			✓	✓	✓

### Sheet: EPC
Amino Acid	Concentration of Stocks	Volume (ml)
L-Alanine	800uM	0.526
L-Arginine hydrochloride	800uM	0.526
L-Asparagine	800uM	0.526
L-Aspartic acid	800uM	0.526
L-Cysteine	800uM	0.526
L-Glutamine	800uM	0.526
L-Glutamic acid	800uM	0.526
Glycine	800uM	0.526
L-Histidine hydrochloride	800uM	0.526
L-Isoleucine	800uM	0.526
L-Leucine	800uM	0.526
L-Lysine hydrochloride	800uM	0.526
L-Methionine	800uM	0.526
L-Phenylalanine	800uM	0.526
L-Proline	800uM	0.526
L-Serine	800uM	0.526
L-Threonine	800uM	0.526
L-Tryptophan	800uM	0.526
L-Valine	800uM	0.526
Total		9.994

### Sheet: TMM
Compound	Unit	Amount per Litre in stock
ZnSO4*7H2O	g/L	0.004
CoCl2*6H2O	g/L	0.0025
MnCl2*4H2O	g/L	0.045
Na2MoO4*2H2O	g/L	0.0015
Na2SeO3	g/L	0.005
NiCl2*6H2O	g/L	0.005
				Note: Sample 10 was made by diluting 5ul TMM in 50 ml of DS Lab DDW
